# Three-way relationships between gut microbiota, helminth assemblages and bacterial infections in wild rodent populations

**DOI:** 10.1101/2022.05.23.493084

**Authors:** Marie Bouilloud, Maxime Galan, Adélaïde Dubois, Christophe Diagne, Philippe Marianneau, Benjamin Roche, Nathalie Charbonnel

**Affiliations:** CBGP, INRAE, CIRAD, Institut Agro, IRD, University of Montpellier, Montpellier, France; MIVEGEC, IRD, CNRS, University of Montpellier, Montpellier, France; CBGP, IRD, INRAE, CIRAD, Institut Agro, University of Montpellier, Montpellier, France; INRAE, Lyon, France

**Author notes:** Equal contribution of the coauthors (Benjamin Roche, Nathalie Charbonnel).

**Keywords:** bank voles, co-infections, interactions, microbial community ecology, zoonoses

## Abstract

**Background:** Despite its central role in host fitness, the gut microbiota may differ greatly between individuals. This variability is often mediated by environmental or host factors such as diet, genetics, and infections. Recently, a particular attention has been given to the interactions between gut bacteriota and helminths, as these latter could affect host susceptibility to other infections. Further studies are still required to better understand the three-way interactions between gut bacteriota, helminths and other parasites, especially because previous findings have been very variable, even for comparable host-parasite systems.

**Methods:** In our study, we used the V4 region of the 16S rRNA gene to assess the variability of gut bacteriota diversity and composition in wild populations of a small mammal, the bank vole *Myodes glareolus*. Four sites were sampled at a regional geographical scale (100 km) along a North-South transect in Eastern France. We applied analyses of community and microbial ecology to evaluate the interactions between the gut bacteriota, the gastro-intestinal helminths and the pathogenic bacteria detected in the spleen.

**Results:** We identified important variations of the gut bacteriota composition and diversity among bank voles. They were mainly explained by sampling localities and reflected the North/South sampling transect. In addition, we detected two main enterotypes, that might correspond to contrasted diets. We found geographic variations of the Firmicutes/Bacteroidetes ratio, that correlated positively with body mass index. We found positive correlations between the specific richness of the gut bacteriota and of the helminth community, as well as between the composition of these two communities, even when accounting for the influence of geographical distance. The helminths *Aonchotheca murissylvatici, Heligmosomum mixtum* and the bacteria *Bartonella* sp were the main taxa associated with the whole gut bacteriota composition. Besides, changes in relative abundance of particular gut bacteriota taxa were specifically associated with other helminths (*Mastophorus muris, Catenotaenia henttoneni, Paranoplocephala omphalodes* and *Trichuris arvicolae*) or pathogenic bacteria. Especially, infections with *Neoehrlichia mikurensis, Orientia* sp, *Rickettsia* sp and *P. omphalodes* were associated with lower relative abundance of the family Erysipelotrichaceae (Firmicutes), while coinfections with higher number of bacterial infections were associated with lower relative abundance of a Bacteroidales family (Bacteroidetes).

**Conclusions:** These results emphasize complex interlinkages between gut bacteriota and infections in wild animal populations. They remain difficult to generalize due to the strong impact of environment on these interactions, even at regional geographical scales. Abiotic features, as well as small mammal community composition and within host parasite coinfections, should now be considered to better understand the spatial variations observed in the relationships between gut bacteriota, gastro-intestinal helminths and bacterial infections.
