## Supplementary Table S1 for "Three-way relationships between gut microbiota, helminth assemblages and bacterial infections in wild rodent populations"

### Sheet: Feuil1
Supplementary Table S1: Variation of the Firmicutes/Bacteroidetes ratio with sampling localities and individual factors.
glm(formula = log2_fb_ratio ~ Locality+Gender+BMI+Age, family = quasi)
	Estimate	Std. Error	t value	Pr(>|t|)
(Intercept)	0.1894	1.4377	0.132	0.895394
Locality Chaux-des-Crotenay	1.1999	0.3934	3.050	0.002713	**
Locality Chatillon	1.4456	0.3933	3.676	0.000331	***
Locality Cormaranche	2.9202	0.3837	7.611	2.95e-12	***
Gender Male	0.2753	0.2593	1.062	0.290154
Age class Juvenile	-0.1168	0.3781	-0.309	0.757842
Body mass index	0.2511	0.5873	0.428	0.669553
Tukey Contrasts
	diff	padj
Chaux-des-Crotenay - Mont-sous-Vaudrey == 0	1.1999	0.01243	*
Chatillon - Mont-sous-Vaudrey == 0	1.4456	0.00162	**
Cormaranche - Mont-sous-Vaudrey == 0	2.9202	< 0.001	***
Chatillon - Chaux-des-Crotenay == 0	0.2457	0.90400
Cormaranche - Chaux-des-Crotenay == 0	1.7203	< 0.001	***
Cormaranche - Chatillon == 0	1.4746	< 0.001	***
