## Supplementary Table S2 for "Three-way relationships between gut microbiota, helminth assemblages and bacterial infections in wild rodent populations"

### Sheet: Supplementary Table S2
Supplementary Table S2. Alpha diversity metrics and statistics for the gut bacteriota, pathogenic bacteria and helminth communities of bank voles.

### Sheet: S2A-Family_gut_bact
Supplementary Table S2A. Alpha diversity estimates of the gut bacteriota at the family level and analyses of the influence of individual factors and localities
The alpha diversity of the gut bacteriota is described at the family level using two metrics, the specific richness and the Shannon index. We tested the influence of rodent characteristics (age , gender, body mass index BMI), localities and their two-way interactions using generalized linear models (glm) and selection of best model by dredge function. The output of dredge function (selection of t…
Factors	Age	BMI	Locality	Gender	Age:Locality	BMI:Locality	Locality:Gender
Term codes	1	2	3	4	5	6	7
Specific richness									Shannon index
glm (negative binomial)	theta = 520091.0994								glm (gaussian)
Component models	df	logLik	AICc	delta	weight				Component models	df	logLik	AICc	delta	weight
23	5	-417.47	845.33	0.00	0.40				3	5	-206.11	422.62	0.00	0.24
123	6	-417.37	847.30	1.97	0.15				34	6	-205.53	423.63	1.01	0.15
234	6	-417.38	847.33	1.99	0.15				23	6	-205.90	424.35	1.73	0.10
3	4	-420.09	848.43	3.10	0.09				13	6	-206.02	424.60	1.98	0.09
1234	7	-417.29	849.33	4.00	0.05				236	9	-202.74	424.70	2.08	0.09
13	5	-419.86	850.11	4.78	0.04				234	7	-205.32	425.39	2.77	0.06
34	5	-420.01	850.41	5.08	0.03				134	7	-205.45	425.65	3.03	0.05
236	8	-417.14	851.25	5.92	0.02				2346	10	-202.17	425.83	3.21	0.05
134	6	-419.77	852.11	6.78	0.01				123	7	-205.89	426.52	3.90	0.03
2347	9	-416.54	852.30	6.97	0.01				1236	10	-202.69	426.88	4.26	0.03
1235	9	-416.96	853.14	7.81	0.01				1234	8	-205.31	427.60	4.98	0.02
1236	9	-417.02	853.26	7.93	0.01				12346	11	-202.12	428.06	5.44	0.02
2346	9	-417.06	853.33	8.00	0.01				135	9	-204.83	428.88	6.26	0.01
12347	10	-416.46	854.42	9.08	0.00				347	9	-204.86	428.93	6.31	0.01
135	8	-419.14	855.25	9.92	0.00				1345	10	-204.26	430.03	7.41	0.01
12345	10	-416.89	855.27	9.94	0.00				(Null)	2	-213.10	430.27	7.65	0.01
347	8	-419.19	855.34	10.01	0.00				2347	10	-204.59	430.68	8.06	0.00
12346	10	-416.95	855.39	10.06	0.00				1235	10	-204.77	431.03	8.41	0.00
1347	9	-418.93	857.08	11.75	0.00				1347	10	-204.78	431.05	8.43	0.00
1345	9	-419.07	857.35	12.02	0.00				23467	13	-201.34	431.21	8.59	0.00
23467	12	-416.27	858.69	13.36	0.00				4	3	-212.67	431.49	8.87	0.00
2	2	-427.77	859.61	14.28	0.00				2	3	-213.02	432.19	9.57	0.00
12356	12	-416.77	859.69	14.36	0.00				12345	11	-204.20	432.21	9.59	0.00
123457	13	-416.09	860.70	15.37	0.00				1	3	-213.04	432.23	9.61	0.00
123467	13	-416.17	860.87	15.54	0.00				12347	11	-204.59	432.99	10.37	0.00
24	3	-427.65	861.45	16.12	0.00				12356	13	-202.28	433.10	10.48	0.00
12	3	-427.76	861.68	16.35	0.00				14	4	-212.59	433.44	10.82	0.00
123456	13	-416.70	861.93	16.60	0.00				24	4	-212.59	433.45	10.83	0.00
13457	12	-418.27	862.70	17.37	0.00				123467	14	-201.31	433.56	10.94	0.00
(Null)	1	-430.43	862.88	17.55	0.00				12	4	-212.82	433.89	11.27	0.00
1	2	-429.70	863.47	18.14	0.00				123456	14	-201.73	434.40	11.79	0.00
124	4	-427.64	863.54	18.21	0.00				124	5	-212.36	435.12	12.50	0.00
4	2	-430.34	864.75	19.42	0.00				13457	13	-203.61	435.76	13.14	0.00
14	3	-429.58	865.31	19.98	0.00				123457	14	-203.51	437.96	15.34	0.00
1234567	16	-415.94	867.74	22.41	0.00				1234567	17	-200.97	440.31	17.69	0.00
Best model (not Null)									Best model (not Null)
	Estimate	Std. Error	t value	Pr(>|t|)	Sign	2.5 %	97.5 %		Estimate	Estimate	Std. Error	t value	Pr(>|t|)	Sign	2.5 %	97.5 %
(Intercept)	2.33205	0.14308	16.299	< 2e-16	***	2.05116411	2.6120385		(Intercept)	3.6289	0.1527	23.765	< 2e-16	***	3.3296487 3.92822014
Body_index	0.17987	0.06162	2.919	0.00404	**	0.05895430	0.3004814		Locality Chaux-des-Crotenay	-0.3061	0.2068	-1.480	0.14084		-0.7112960	0.09917358
Locality Chaux-des-Crotenay	0.03666	0.04640	0.790	0.43070		-0.05411123	0.1277912		Locality Chatillon	-0.4962	0.2079	-2.387	0.01822	*	-0.9036263	-0.08867650
Locality Chatillon	0.07826	0.04527	1.729	0.08584	.	-0.01030831	0.1671648		Locality Cormaranche	-0.7630	0.2091	-3.649	0.00036	***	-1.1728556	-0.35322789
Locality Cormaranche	0.22663	0.04411	5.138	8.37e-07	***	0.14038702	0.3133309		r.squared =0.08
R = 0.2097815									adj.r.squared= 0.07
Test Turkey post Hoc	Estimate	Std. Error	Zvalue	Pr(>|z|)	Sign				Test Turkey post Hoc	Estimate	Std. Error	Zvalue	Pr(>|z|)	Sign
Chaux-des-Crotenay - Mont-sous-Vaudrey == 0	0.03666	0.04640	0.790	0.8587					Chaux-des-Crotenay - Mont-sous-Vaudrey == 0	-0.3061	0.2068	-1.480	0.44928
Chatillon - Mont-sous-Vaudrey == 0	0.07826	0.04527	1.729	0.3079					Chatillon - Mont-sous-Vaudrey == 0	-0.4962	0.2079	-2.387	0.07955	.
Cormaranche-- Mont-sous-Vaudrey == 0	0.22663	0.04411	5.138	<0.001	***				Cormaranche - Mont-sous-Vaudrey == 0	-0.7630	0.2091	-3.649	0.00158	**
Chatillon - Chaux-des-Crotenay == 0	0.04161	0.04274	0.973	0.7641					Chatillon - Chaux-des-Crotenay == 0	-0.1901	0.1983	-0.958	0.77295
Cormaranche - Chaux-des-Crotenay == 0	0.18997	0.04151	4.576	<0.001	***				Cormaranche - Chaux-des-Crotenay == 0	-0.4570	0.1996	-2.290	0.10044
Cormaranche - Chatillon ==0	0.14837	0.04095	3.623	0.0017	**				Cormaranche - Chatillon == 0	-0.2669	0.2008	-1.329	0.54397

### Sheet: S2B-Interaction_Family
Supplementary Table S2B. Relationships between the alpha diversity estimate of the gut bacteriota (family level), pathogenic bacteria and gastro-intestinal helminth communities.
We tested the influence of the alpha diversity of one community on the alpha diversity of the two other communities, using generalized linear models (glm) and the selection of the best model by dredging function. The output of the dredge function (selection of the best model) and the summary of this best model are shown.
Specific Richness
Summary results	Specific_Richness_Gut_bacteriota	Specific_Richness_Helminths	Specific_Richness_Pathogenic_bacteria
Specific_Richness_Gut_bacteriota		estimate=0.07; pvalue=0.0003
Specific_Richness_Helminths	estimate=0.06; pvalue=0.0006		estimate=0.17; pvalue=0.013
Specific_Richness_Pathogenic_bacteria		estimate=0.12; pvalue=0.009
Gut bacteriota at family level
glm (negative binomial)	theta =365269
factors	Specific_Richness_Helminths	Specific_Richness_Pathogenic_bacteria	Specific_Richness_Helminths:Specific_Richness_Pathogenic_bacteria
Term.code	1	2	3
Component models	df	logLik	AICc	delta	weight
1	2	-335.12	674.35	0.00	0.66
12	3	-335.12	676.45	2.10	0.23
123	4	-334.87	678.08	3.73	0.10
(Null)	1	-340.37	682.77	8.43	0.01
2	2	-340.09	684.27	9.93	0.00
Best model (not Null)
	Estimate	Std. Error	t value	Pr(>|t|)	Sign	2.5 %	97.5 %
(Intercept)	2.74008	0.03349	81.809	<0,02	***	2.6739504	2.805248
Specific_Richness_Helminths	0.06643	0.01765	3.764	0.000258	***	0.0317945	0.100982
R=0.1024176
Pathogenic bacteria
glm (negative binomial)	theta = 62392
factors	Specific_Richness_Gut_bacteriota	Specific_Richness_Helminths	Specific_Richness_Gut_bacteriota:Specific_Richness_Helminths
Term.code	1	2	3
Component models	df	logLik	AICc	delta	weight
2	2	-167.14	338.38	0.00	0.43
(Null)	1	-168.68	339.39	1.02	0.26
12	3	-167.14	340.48	2.10	0.15
1	2	-168.52	341.14	2.76	0.11
123	4	-166.93	342.20	3.82	0.06
Best model (not Null)
	Estimate	Std. Error	t value	Pr(>|t|)	Sign	2.5 %	97.5 %
(Intercept)	0.23294	0.08843	2.634	0.00953	**	0.05623722	0.4029876
Specific_Richness_Helminths	0.12030	0.04531	2.655	0.00899	**	0.03122794	0.2089046
R= 0.05482432
Gastro-intestinal helminths
glm (negative binomial)	theta = 33387
factors	Specific_Richness_Gut_bacteriota	Specific_Richness_Pathogenic_bacteria	Specific_Richness_Gut_bacteriota:Specific_Richness_Pathogenic_bacteria
Term.code	1	2	3
Component models	df	logLik	AICc	delta	weight
12	3	-174.67	355.53	0.00	0.55
1	2	-176.63	357.35	1.82	0.22
123	4	-174.65	357.63	2.10	0.19
2	2	-178.86	361.83	6.29	0.02
(Null)	1	-181.31	364.66	9.12	0.01
Best model (not Null)
	Estimate	Std. Error	t value	Pr(>|t|)	Sign	2.5 %	97.5 %
(Intercept)	-0.84298	0.30563	-2.758	0.006715	**	-1.44375311	-0.24612410
Specific_Richness_Gut_bacteriota	0.05558	0.01585	3.506	0.000639	***	0.02426794	0.08640664
Specific_Richness_Pathogenic_bacteria	0.17080	0.07173	2.381	0.018819	*	0.02932707	0.31051615
R=0.14
