## Supplementary Table S3 for "Three-way relationships between gut microbiota, helminth assemblages and bacterial infections in wild rodent populations"

### Sheet: Supplementary Table S3
Supplementary Table S3. Beta diversity metrics and statistics for the gut bacteriota, pathogenic bacteria and gastro-intestinal helminth communities of bank voles.

### Sheet: S3A-Mantel
Supplementary Table S3A. Relationships between the dissimilarities in gut bacteriota, helminth and pathogenic bacterial community composition. Mantel tests were performed using Pearson regression and 9999 permutations. In partial Mantel tests, the geographic distance between localities was included.
Distance matrices	Geographic distances
	Mantel statistic r	Significance
Gut bacteriota, family level	0.2478	0.0001
Multi.Mantel
Distance Matrices	Gut bacteriota, family level	Helminths	Pathogenic bacteria	R-squared	F-statistic	pvalue(1000 permutations)
Gut bacteriota, family level		estimate=0.09 ; tvalue=13.49 , pvalue= 0.001 **	estimate= 0.009; t value= 1.47; pvalue= 0.69	0.02	91.83	0.001
Helminths	estimate=0.26; tvalue=13.49; pvalue=0.001 ***		estimate=-0.01; tvalue= -1.33; pvalue= 0.675	0.02	91.62	0.002
Pathogenic bacteria	estimate =-0.02 ; tvalue=-0.75 ; pvalue=0.79	estimate=-0.06;tvalue= -3.57;pvalue= 0.174		0.0005	1.69	0.86
partial.Mantel : take into account geographic distance
Distance Matrixces	Helminth (Locality)		Family gut (Locality)
	Partial Mantel statistic r	pvalue	Partial Mantel statistic r	pvalue
Gut bacteriota, family level	0.1216	0.001
Helminths			0.1216	0.0009
partial.Mantel : take into account other communities distance
Distance Matrices	Gut bacteriota, family level	Helminths	Pathogenic bacteria
Gut bacteriota, family level		r=0.16 , pvalue= 1e-04 **	r= 0.02; pvalue= 0.28
Helminths	r=0.16 ; pvalue=2e-04 ***		r= -0.01 ; pvalue= 0.65
Pathogenic bacteria	r =0.02 ; pvalue=0.28	r= -0.02 ;pvalue= 0.65

### Sheet: S3B-dbRDA
Supplementary Table S3B. db-RDA analyses and influence of localities and individual factors on dissimilarities in gut bacteriota composition.
Dissimilarities between individuals in the composition of the gut bacteriota, the helminth and pathogenic bacterial communities, with regard to to individual factors (Host gender, age class and body mass index) and localities using Bray-curtis and Weighted unifract dissimilary distance matrix. Tests were performed using the capsale function (vegan packAge class) followed by permutation tests (Man…
Intra-host communities	Distance	Locality		Gender		Age class		Body mass index
		F	P	F	P	F	P	F	P
Gut bacteriota, family level	Bray-curtis	8.85	0.001	2.27	0.027	1.59	0.110	0.49	0.927
Selection of the best model using OrdiR2step. We only used the significant factor included in the best model to apply betadisper and anosim tests.
Best_models (Ordistep. direction= both) distance Bray Curtis			Locality					Gender
Intra-host communities	adj.R² Total (varpart)	P	adj.R²	Betadisper pvalue	Anosim_stat	Anosim_sign	P	adj.R²	Betadisper pvalue	Anosim_stat	Anosim_sign	P
Gut bacteriota, family level	0.17	0.002	0.16	0.0012	0.21	0.001	0.024	0.01	0.8467	0.0126	0.1
Average class distances to centroids
Intra-host communities	Locality				Gender
	Mont-sous-Vaudrey	Chaux-des-Crotenay	Chatillon	Cormaranche	Female	Male
Gut bacteriota, family level	0.3616	0.3599	0.3678	0.2879	0.3838	0.3805
When the betadisper test was significant for 'Localities', we analysed the difference between each pair of localities using post-hoc Test 'TukeyHSD'
Tukey multiple comparaison of mean	Family
	diff	padj
Chaux-des-Crotenay - Mont-sous-Vaudrey	-0.0078	0.9771
Chatillon - Mont-sous-Vaudrey	-0.0134	0.9010
Cormaranche - Mont-sous-Vaudrey	-0.0796	0.0004
Chatillon -Chaux-des-Crotenay	-0.0055	0.9910
Cormaranche -Chaux-des-Crotenay	-0.0717	0.0012
Cormaranche - Chatillon	-0.0661	0.0036

### Sheet: S3C-DeSeq2_Gut_Bact
Supplementary Table S3C. Deseq2 results indicating changes in the relative abundance of gut bacteriota taxa (at the phylum or family levels) according to localities and individual factors.The size of the colored bar is proportional to the absolute values of the Log2 fold changes. Red bars indicate negative values and blue bars positive values.
	Log2 fold change	pvalue	padj	Phylum	Family
Body mass index	-29.2435	0.000000000002522621	0.0000000001538799	Firmicutes	Lactobacillaceae
Gender (Male vs Female)	0.5000477	0.004138778	0.04138778	Firmicutes
Age (Adult vs Juvenile)	-2.2475975	0.00002135673	0.0002135673	Tenericutes
	-2.003395	0.002749737	0.0118373328	Spirochaetes
	0.830748	0.0035512	0.0118373328	Actinobacteria
	-0.8661026	0.01718629	0.0429657331	Bacteroidetes
	24.267878	0.000000000008387653	0.0000000004026074	Firmicutes	Erysipelotrichaceae
	7.352891	0.00002717315	0.0006521557	Actinobacteria	Bifidobacteriaceae
	5.047654	0.0002695019	0.00431203	Proteobacteria	Desulfovibrionales3
	3.284722	0.001163773	0.01162834	Proteobacteria	Desulfovibrionales2
	3.205624	0.001211285	0.01162834	Patescibacteria	Saccharimonadaceae
Mont-sous-Vaudrey vs Chatillon	4.2545065	0.00000000001101803	0.0000000001101803	Tenericutes
	1.7314204	0.000004118728	0.00002059364	Bacteroidetes
	2.6498122	0.0003248971	0.00108299	Spirochaetes
	0.7636868	0.001722538	0.004306346	Firmicutes
	-2.9404501	0.003159047	0.006318094	Patescibacteria
	1.9099539	0.0175575	0.02926251	Epsilonbacteraeota
	-26.314373	6.57459E-97	2.89282E-95	Firmicutes	Clostridiales2
	-26.189124	7.454717E-76	1.640038E-74	Proteobacteria	Desulfovibrionales3
	-24.837086	7.079528E-39	1.038331E-37	Actinobacteria	Bifidobacteriaceae
	-21.257599	1.915443E-18	2.106987E-17	Proteobacteria	Desulfovibrionales1
	-5.766336	0.0000003383912	0.000002977842	Patescibacteria	Saccharimonadaceae
	-5.579187	0.000001125181	0.000008251324	Proteobacteria	Desulfovibrionales2
	-1.629265	0.0001211424	0.0007614666	Proteobacteria	Desulfovibrionaceae
	-5.569329	0.004134462	0.02273954	Firmicutes	Streptococcaceae
	-1.307029	0.008133541	0.03578758	Actinobacteria	Eggerthellaceae
	1.733509	0.00757942	0.03578758	Bacteroidetes	Rikenellaceae
Chatillon vs Cormaranche	1.544207	0.00002483616	0.0002483616	Bacteroidetes
	1.866404	0.009363015	0.0468150732	Spirochaetes
	25.962216	0.0000000001546334	0.000000008814103	Firmicutes	Erysipelotrichaceae
	1.639194	0.0001000893	0.002852544	Bacteroidetes	Muribaculaceae
	-3.587877	0.001255367	0.02385197	Bacteroidetes	Bacteroidales4
	1.077713	0.001889942	0.02693167	Firmicutes	Ruminococcaceae
	1.434179	0.002752634	0.03138003	Firmicutes	Clostridiales
Mont-sous-Vaudrey vs Cormaranche	3.2756269	2.989769E-18	2.989769E-17	Bacteroidetes
	4.5162161	0.0000000009059129	0.000000004529564	Spirochaetes
	3.1329146	0.0000004853837	0.000001617946	Tenericutes
	3.6446701	0.00000585225	0.00001463062	Epsilonbacteraeota
	0.9732101	0.00006488184	0.0001297637	Firmicutes
	-2.8307295	0.004431983	0.007386638	Patescibacteria
	-0.8865781	0.008334141	0.01190592	Actinobacteria
	-26.538137	1.479024E-98	8.430436E-97	Firmicutes	Clostridiales2
	-26.038669	5.10582E-75	1.455159E-73	Proteobacteria	Desulfovibrionales3
	-23.211633	3.871185E-34	7.355252E-33	Actinobacteria	Bifidobacteriaceae
	-24.217711	1.59282E-23	2.269769E-22	Proteobacteria	Desulfovibrionales1
	-2.415048	0.000001006778	0.00001147727	Actinobacteria	Eggerthellaceae
	-5.453419	0.000001453336	0.00001380669	Patescibacteria	Saccharimonadaceae
	19.572715	0.000002717097	0.00002212493	Firmicutes	Erysipelotrichaceae
	-5.102708	0.000008476323	0.0000603938	Proteobacteria	Desulfovibrionales2
	2.158246	0.00001127088	0.00007138227	Firmicutes	Clostridiales
	1.477885	0.00003311287	0.0001887433	Firmicutes	Ruminococcaceae
	1.740302	0.0000574506	0.0002976986	Bacteroidetes	Muribaculaceae
	-1.539163	0.000281967	0.001339343	Proteobacteria	Desulfovibrionaceae
	-3.29223	0.0006735808	0.002953393	Firmicutes	Clostridiales4
	2.385228	0.001305744	0.005316245	Spirochaetes	Spirochaetaceae
	-3.042752	0.002240121	0.00851246	Firmicutes	Christensenellaceae
	-5.237598	0.002628949	0.008814711	Firmicutes	Clostridiaceae
	-1.813355	0.002616509	0.008814711	Firmicutes	Lactobacillaceae
	-2.933791	0.01171477	0.03709677	Tenericutes	Mollicutes1
	1.910858	0.01618287	0.0485486	Epsilonbacteraeota	Helicobacteraceae
Mont-sous-Vaudrey vs Chaux-des-Crotenay	2.739833	0.000009818646	0.00009818646	Tenericutes
	2.522572	0.0005786472	0.001928824	Spirochaetes
	1.28888	0.0005652126	0.001928824	Bacteroidetes
	-26.152382	9.149895E-97	5.21544E-95	Firmicutes	Clostridiales2
	-21.317651	4.832846E-51	1.377361E-49	Proteobacteria	Desulfovibrionales3
	-20.603218	2.090414E-27	3.971786E-26	Actinobacteria	Bifidobacteriaceae
	-20.961553	3.724507E-18	5.307423E-17	Proteobacteria	Desulfovibrionales1
	-5.822475	0.0000002224529	0.000002535963	Patescibacteria	Saccharimonadaceae
	10.263027	0.0001262645	0.001199513	Proteobacteria	Rhizobiaceae
	-4.231522	0.000205514	0.001673471	Proteobacteria	Desulfovibrionales2
	-1.296687	0.002093087	0.01491324	Proteobacteria	Desulfovibrionaceae
	-2.573387	0.002526461	0.01600092	Bacteroidetes	Marinifilaceae
	-3.432338	0.00296599	0.01690614	Tenericutes	Mollicutes1
Chaux-des-Crotenay vs Cormaranche	1.9867469	0.00000004836157	0.0000004836157	Bacteroidetes
	2.1776572	0.005165783	0.0130846	Epsilonbacteraeota
	0.6675372	0.004658014	0.0130846	Firmicutes
	1.9936444	0.005233838	0.0130846	Spirochaetes
	21.814662	0.00000006468977	0.000002393521	Firmicutes	Erysipelotrichaceae
	2.266689	0.000001882242	0.00003482147	Firmicutes	Clostridiales
	1.928808	0.000004105472	0.00005063416	Bacteroidetes	Muribaculaceae
	1.500013	0.00001338928	0.0001238508	Firmicutes	Ruminococcaceae
	-1.736844	0.000279889	0.002071178	Actinobacteria	Eggerthellaceae
	-4.721018	0.0004383119	0.002702924	Proteobacteria	Desulfovibrionales3
Chatillon vs Chaux-des-Crotenay	4.871473	0.0002860806	0.01630659	Proteobacteria	Desulfovibrionales3
	6.148221	0.001132472	0.03227545	Firmicutes	Streptococcaceae

### Sheet: S3D-dbRDA_interactions
Supplementary Table S3D. db-RDA analyses on the interactions beween gut bacteriota, helminths and pathogenic bacteria communities.
Changes in the gut bacteriome (Bray-curtis dissimilary distance matrix) with regard to the presence/absence of helminths and pathogenic bacteria. Db-Rda were performed using capsale function (vegan packAge class) and permutation tests (Manova, 999 permutations)
Factors (infection status)	F	P
Aonchotheca murissylvatici	5.2677	0.001
Heligmosomoides glareoli	0.8627	0.492
Heligmosomum mixtum	6.7717	0.001
Catenotaenia henttoneni	0.8297	0.538
Arostrilepis horrida	1.0816	0.375
Paranoplocephala omphalodes	1.3798	0.191
Specific richness of helminths	0.4344	0.934
Neoehrlichia mikurensis	0.8661	0.489
Anaplasma phagocytophilum	0.8860	0.491
Mycoplasma haemomuris	0.8822	0.506
Bartonella	1.5711	0.108
Specific richness of pathogenic bacteria	0.8333	0.714
Spiroplasma	0.8704	0.513
Orientia tsutsugamushi	0.7947	0.559
Selection of the best model using OrdiR2step. We only used the significant factor of the best model (*capsale) to perform betadisper and anosim tests.
Factors (infection status)	P(bestmodel)	adj.R²	Betadisper pvalue
Aonchotheca murissylvatici	0.002	0.039	0.009938
Heligmosomum mixtum	0.002	0.061	7.773e-05
Bartonella sp	0.030	0.012	0.7601

### Sheet: S3E-DeSeq2_interactions
Supplementary Table S3E. Deseq2 results indicating changes in the relative abundance of gut bacteriota taxa (at family rank) according to infection status.The size of the colored bar is proportional to the absolute values of the Log2 fold changes. Red bars indicate negative values and blue bars positive values.
	baseMean	Log2 fold change	pvalue	padj	Phylum	Family
Helminths - Specific richness	4317.75	0.670348	8.7786e-05	0.00465266	Actinobacteria	Eggerthellaceae
	94.4625	-3.79029	0.000249758	0.00661859	Proteobacteria	Rhizobiaceae
	3329.88	-0.886791	0.000831485	0.0146896	Epsilonbacteraeota	Helicobacteraceae
Aonchotheca murissylvatici	4386.61	1.12627	0.000377923	0.0053854	Proteobacteria	Desulfovibrionaceae
	4.49608	3.07339	0.000118592	0.0053854	Tenericutes	Mollicutes_f1
	6.5961	3.02745	0.000372299	0.0053854	Patescibacteria	Saccharimonadaceae
	324.078	-1.74849	0.00182585	0.0208147	Spirochaetes	Spirochaetaceae
	4317.75	1.39858	0.000259425	0.0053854	Actinobacteria	Eggerthellaceae
Heligmosomum mixtum	5.38963	3.3399	1.96617e-05	0.00114038	Tenericutes	Mollicutes1
Mastophorus muris	61.5851	-29.9752	6.15581e-08	3.57037e-06	Proteobacteria	Desulfovibrionales3
	31.669	-21.4134	3.38479e-07	6.54393e-06	Firmicutes	Clostridiales_f1
	145.73	-23.7283	3.17862e-07	6.54393e-06	Firmicutes	Clostridiales_f2
Catenotaenia henttoneni	104.126	-24.7098	5.84278e-12	3.33039e-10	Proteobacteria	Rhizobiaceae
	28.5292	-23.9647	7.55771e-09	2.15395e-07	Proteobacteria	Burkholderiaceae
	16.1056	-20.6047	2.41962e-05	0.000459728	Firmicutes	Erysipelotrichaceae
Paranoplocephala omphalodes	145.73	-25.3732	4.82721e-31	2.79978e-29	Firmicutes	Clostridiales_f2
	61.2069	-23.7412	6.29407e-19	1.82528e-17	Proteobacteria	Desulfovibrionales_f3
	104.424	-24.8608	6.70574e-08	1.29644e-06	Proteobacteria	Rhizobiaceae
	32.0305	-22.6938	2.20634e-05	0.00031992	Proteobacteria	Burkholderiaceae
	16.1056	-22.3955	0.000283031	0.00328316	Firmicutes	Erysipelotrichaceae
	155.144	-5.24038	0.000634318	0.00613174	Firmicutes	Christensenellaceae
Trichuris muris	155.301	-20.6908	2.15377e-05	0.00124919	Firmicutes	Christensenellaceae
	31.669	-18.6167	0.00174308	0.0336995	Firmicutes	Clostridiales_f1
	28.4212	-18.3785	0.00119515	0.0336995	Bacteroidetes	Bacteroidales_f4
Pathogenic bacteria - Specific Richness	20.7654	-28.5072	7.19217e-63	4.09954e-61	Bacteroidetes	Bacteroidales_f3
Neoehrlichia mikurensis	14.0816	-23.4211	2.81712e-08	1.57759e-06	Firmicutes	Erysipelotrichaceae
	341.114	-2.72181	1.18848e-05	0.000332775	Firmicutes	Clostridiales
	1780.39	-1.76021	0.00117096	0.021858	Bacteroidetes	Muribaculaceae
Orientia tsutsugamushi	14.0816	-22.9516	6.44701e-05	0.00361033	Firmicutes	Erysipelotrichaceae
	29.0149	-5.71091	0.00117952	0.0220198	Proteobacteria	Desulfomicrobiaceae
	1943.28	-2.44914	0.00117963	0.0220198	Bacteroidetes	Muribaculaceae
Anaplasma phagocytophilum	956.352	-1.75213	0.000781709	0.0437757	Firmicutes	Ruminococcaceae
Rickettsia	14.0816	-21.8085	0.000736885	0.0405287	Firmicutes	Erysipelotrichaceae
